# CanSeer: A Method for Development and Clinical Translation of Personalized Cancer Therapeutics

**DOI:** 10.1101/2022.06.29.498138

**Authors:** Rida Nasir Butt, Bibi Amina, Muhammad Umer Sultan, Zain Bin Tanveer, Risham Hussain, Rida Akbar, Salaar Khan, Mahnoor Naseer Gondal, Muhammad Farhan Khalid, Amir Faisal, Muhammad Shoaib, Safee Ullah Chaudhary

## Abstract

Computational modeling and analysis of biomolecular network models annotated with cancer patient-specific multi-omics data can enable the development of personalized therapies. Current endeavors aimed at employing *in silico* models towards personalized cancer therapeutics remain to be fully translated. In this work, we present “*CanSeer*” a novel multi-stage methodology for developing *in silico* models towards clinical translation of personalized cancer therapeutics. The proposed methodology integrates state-of-the-art dynamical analysis of biomolecular network models with patient-specific genomic and transcriptomic data to assess the individualized therapeutic responses to targeted drugs and their combinations. *CanSeer’s* translational approach employs transcriptomic data (RNA-seq based gene expressions) with genomic profile (CNVs, SMs, and SVs). Specifically, patient-specific cancer driver genes are identified, followed by the selection of druggable and/or clinically actionable targets for therapeutic interventions. To exemplify *CanSeer*, we have designed three case studies including (i) lung squamous cell carcinoma, (ii) breast invasive carcinoma, and (iii) ovarian serous cystadenocarcinoma. The case study on lung squamous cell carcinoma concluded that restoration of Tp53 activity together with an inhibition of EGFR as an efficacious combinatorial treatment for patients with Tp53 and EGFR cancer driver genes. The findings from the cancer case study helped identify personalized treatments including APR-246, APR-246+palbociclib, APR-246+osimertinib, APR-246+afatinib, APR-246+osimertinib+dinaciclib, and APR-246+afatinib+dinaciclib. The second case study on breast invasive carcinoma revealed *CanSeer*’s potential to elucidate drug resistance against targeted drugs and their combinations including KU-55933, afuresertib, ipatasertib, and KU-55933+afuresertib. Lastly, the ovarian cancer case study revealed the combinatorial efficacy of APR-246+carmustine, and APR-246+dinaciclib for treating ovarian serous cystadenocarcinoma. Taken together, *CanSeer* outlines a novel method for systematic identification of optimal tailored treatments with mechanistic insights into patient-to-patient variability of therapeutic response, drug resistance mechanism, and cytotoxicity profiling towards personalized medicine.
