## Supplementary material for "CanSeer: A Method for Development and Clinical Translation of Personalized Cancer Therapeutics": Supplementary_Table_1.xlsx

### Sheet: Sheet1
	Network Nodes	Input Value	References
	egf	1	PMID: 29476134
	ecm	1	PMID: 29476134
	alphaqlig	1	PMID: 24508914
	alphailig	0	PMID: 29476134 PMID: 24508914
	alphaslig	1	PMID: 24508914
	alphaonetwoonethreelig	0	PMID: 29476134 PMID: 24508914
	stress	0	PMID: 29476134
	ilonetnf	0	PMID: 29476134
	extpump	0	PMID: 29476134
	fas	0	PMID: 29476134
	wnt	1	PMID: 29476134
	tgfb	0	PMID: 29476134
	DNAdamage	0	PMID: 29476134
