## Supplementary material for "CanSeer: A Method for Development and Clinical Translation of Personalized Cancer Therapeutics": Supplementary_Table_2.xlsx

### Sheet: Sheet1
	Cell Fates	Cell Fate Determining Biomarkers (Output Nodes)								References
		Rho	CyclinD	CyclinE	CyclinA	CyclinB	MMP	Ecad	Caspthree
	Metastasis	2					1	0		PMID: 27765040
	Normal Proliferation		2	2	2	2				PMID: 27765040
	Abnormal Proliferation		1	1;2	1;2	1;2				PMID: 27765040
	Quiescence		0					1;2		PMID: 27765040
	Quiescence			0				1;2		PMID: 27765040
	Quiescence				0			1;2		PMID: 27765040
	Quiescence					0		1;2		PMID: 27765040
	Quiescence		0				0;2			PMID: 27765040
	Quiescence			0			0;2			PMID: 27765040
	Quiescence				0		0;2			PMID: 27765040
	Quiescence					0	0;2			PMID: 27765040
	Quiescence	0;1	0							PMID: 27765040
	Quiescence	0;1		0						PMID: 27765040
	Quiescence	0;1			0					PMID: 27765040
	Quiescence	0;1				0				PMID: 27765040
	Apoptosis								1	PMID: 27765040
