## Supplementary material for "CanSeer: A Method for Development and Clinical Translation of Personalized Cancer Therapeutics": Supplementary_Table_3.xlsx

### Sheet: Sheet1
	Cell Fates	Cell Fate Determining Biomarkers (Output Nodes) under Normal Conditions													References	Description
		Rho	CyclinD	CyclinE	CyclinA	CyclinB	MMP	Ecad	Caspthree	Ptwoseven	Ptwoone	Pfivethree	Ca	PA
	Metastasis	2					1	0	0;2						PMID: 27765040 PMID: 29524226 PMID: 29492222 PMID: 12461296	Inactive E-cadherin, Rho oscillation, and active matrix metalloproteinases (MMP) are determinants of metastasis. Caspase-3 is over-expressed in cancer cells, and regulate metastasis. Hence, considered low in normal cells.
	Normal Proliferation		2	2	2	2			0;2						PMID: 27765040	Cyclins are oscillatory (in cyclic transition) for normal proliferating cells. Active caspase is a determinant for apoptotic phenotype, hence considered inactive or less expressed in proliferating cells.
	Abnormal Proliferation		1	1;2	1;2	1;2			0;2						PMID: 27765040 PMID: 29339491 PMID: 27695879 PMID: 15385053 PMID: 19293801	Abnormal proliferation is a cancer cell property. Cyclins are active and highly expressed in abnormal proliferating cells. Especially, the constitutive activation of Cyclin D is known for abormal proliferative pehnotype. Active caspase is a determinant for apoptotic phenotype, hence considered inactive or less expressed in proliferating cells.
	Quiescence		0					1;2		1;2		2			PMID: 27765040 PMID: 9774675 PMID: 19128788	p27 levels are high in quiescent cells. Steady state p53 (considered as intermediate level) maintains quiescence.
	Quiescence			0				1;2		1;2		2
	Quiescence				0			1;2		1;2		2
	Quiescence					0		1;2		1;2		2
	Quiescence		0				0;2			1;2		2
	Quiescence			0			0;2			1;2		2
	Quiescence				0		0;2			1;2		2
	Quiescence					0	0;2			1;2		2
	Quiescence	0;1	0							1;2		2
	Quiescence	0;1		0						1;2		2
	Quiescence	0;1			0					1;2		2
	Quiescence	0;1				0				1;2		2
	Apoptosis					0			1;2						PMID: 27765040	Active caspase is a determinant for apoptotic phenotype. Active cyclins induce proliferation. Hence, inactivation or extememly low expression of a cyclin along with apoptotic marker's high expression can help classify cell death (Apoptosis).
	Apoptosis				0				1;2
	Apoptosis			0					1;2
	Apoptosis		0						1;2
	Cell Cycle Arrest		0					1;2			1;2	1			PMID: 11892838	Inducing p53 provokes cell cycle arrest in G0/G1 and G2/M phase, and up-regulates p21 which is biomarker for senescence. Cho et al's study (PMID: 27765040) report that the cells which are not proliferating and metastasizing are quiescent. In this study, we have applied the similar approach to map quiescence, senescence and cell cycle arrest along with their additional distict markers.
	Cell Cycle Arrest			0				1;2			1;2	1
	Cell Cycle Arrest				0			1;2			1;2	1
	Cell Cycle Arrest					0		1;2			1;2	1
	Cell Cycle Arrest		0				0;2				1;2	1
	Cell Cycle Arrest			0			0;2				1;2	1
	Cell Cycle Arrest				0		0;2				1;2	1
	Cell Cycle Arrest					0	0;2				1;2	1
	Cell Cycle Arrest	0;1	0								1;2	1
	Cell Cycle Arrest	0;1		0							1;2	1
	Cell Cycle Arrest	0;1			0						1;2	1
	Cell Cycle Arrest	0;1				0					1;2	1
	Senescence		0					1;2			1;2	1	1	1	PMID: 28410770 PMID: 11892839 PMID: 29090099 PMID: 32839400	Inducing p53 provokes cell cycle arrest in G0/G1 and G2/M phase, and up-regulates p21, which is biomarker for senescence. Cho et al's study (PMID: 27765040) report that the cells which are not proliferating and metastasizing are quiescent. In this study, we have applied the similar approach to map quiescence, senescence and cell cycle arrest along with their additional distict markers. To disting…
	Senescence			0				1;2			1;2	1	1	1
	Senescence				0			1;2			1;2	1	1	1
	Senescence					0		1;2			1;2	1	1	1
	Senescence		0				0;2				1;2	1	1	1
	Senescence			0			0;2				1;2	1	1	1
	Senescence				0		0;2				1;2	1	1	1
	Senescence					0	0;2				1;2	1	1	1
	Senescence	0;1	0								1;2	1	1	1
	Senescence	0;1		0							1;2	1	1	1
	Senescence	0;1			0						1;2	1	1	1
	Senescence	0;1				0					1;2	1	1	1
