## Supplementary material for "CanSeer: A Method for Development and Clinical Translation of Personalized Cancer Therapeutics": Supplementary_Table_4.xlsx

### Sheet: Supplementary_Table_4
	Cell Fates	Cell Fate Determining Biomarkers (Output Nodes)
		Rho	CyclinD	CyclinE	CyclinA	CyclinB	caspthree	ptwoseven	ptwoone	pfivethree	ecad	mmp	ca	pa
	Metastasis	2					2			2	1;2
	Metastasis	2					0			2	1;2
	Metastasis	2					0;2			2	0
	Metastasis	0;2										1;2
	Quiescence	0					0			0	0;2	0
	Quiescence							1;2				0
	Cell Cycle Arrest								1;2				0
	Cell Cycle Arrest	0					0			0	0;2	0
	Senescence								1;2				1	1
	Senescence	0					0			0	0;2	0	1
	Senescence	0					0			0	0;2	0	1;2	1
	Senescence								1;2				1;2	1
	Senescence								1;2				1
	Normal Proliferation		0	0	0	0	0			0;2
	Normal Proliferation		0	0	0;2	0	0			0;2
	Normal Proliferation		2	2	2	2	0
	Abnormal Proliferation		1	2	2	2
	Abnormal Proliferation		0	0	0	2	0			0
	Abnormal Proliferation				2	1	0		0	0
	Abnormal Proliferation					2		0;1				2
	Abnormal Proliferation			2			2
	Abnormal Proliferation				0	1				0
	Apoptosis		0	0	0	0	1;2			1;2
	Apoptosis				0;2	0
	Apoptosis		2	2	2	2	1;2
	Note: This cell fate file has been made in light of patient's RNA-seq gene expression data normalized between 0 and 1. Each gene has values from 0 to 1 across patients.
	To map maximum patients with single cell fate classification file (to avoid biasness), different combinations were created (as shown in table).
