## Supplementary material for "CanSeer: A Method for Development and Clinical Translation of Personalized Cancer Therapeutics": Supplementary_Table_5.xlsx

### Sheet: Sheet1
	Gene selection code	Description
	EM	Exact Match e.g., EGF’s expression of patient is directly assigned to input node “egf”
	F	Frequency e.g., ECM1 is assigned to input node “ECM” based on frequency. Among ECM1 & ECM2, ECM1 is frequently mutated in the selected cohort of selected project "lung squamous cell carcinoma". The method adopted to look for frequent mutation, in priority order based on the effect size, is given below: Copy number variation Genomic structural variants Somatic mutations
	S_DS	Sensitivity-Downstream Single Node e.g., GNAQ is assigned to the downstream node of alphaqlig “alphaqr”. By perturbing the input node “alphaqlig” from 0 to 1, the sensitivity of single downstream node “alphaqr” is evaluated. The normalized gene expression of GNAQ for a patient is tallied with alphaqr. The input value (0 to 1) against which GNAQ’s expression matches with the alphaqr computed value…
	S_DM_A1	Sensitivity-Downstream Multiple Nodes-Availability of expression for 1 gene(node) e.g., “alphair” is assigned to input node “alphailig”. For linking alphair to gene, downstream nodes were taken into account. From multiple downstream nodes, gene expression is available for only one gene “EGFR”. By varying the input node “alphailig” from 0 to 1, the sensitivity of “egfr” node is evaluated. The norm…
	DM_MEAN_S	Downstream Multiple Nodes-Mean-Sensitivity e.g., input node “stress” has multiple downstream nodes including trx, pten, taoonetwo, and ptponeb. The genes assigned to trx, pten,and ptponeb are TXN, PTEN, and PTPN1, respectively. TAO1 and TAO2 are assigned to taoonetwo, however, their expressions were not available. Hence, TXN, PTEN, and PTPN1 expressions are considered and their arithmetic mean is…
	PM	Patient Mutation e.g., From CCNE1 and CCNE2, CCNE1 is assigned to “cycline” node because the patient has CCNE1 mutated. Patient-specificity is important.
	NC	Network Connectivity e.g., CCNA1 is assigned to “cyclina” node because of the network connectivity (as all other cyclins gene 1 is considered for “TCGA-22-4593” patient model).
