## Supplementary material for "CanSeer: A Method for Development and Clinical Translation of Personalized Cancer Therapeutics": Supplementary_Table_6.xlsx

### Sheet: Cancer_Driver_Genes
	Cancer Driver Genes
	TCGA-LUSC		TCGA-BRCA		TCGA-OV
	IntOGen	OncoVar	IntOGen	OncoVar	IntOGen	OncoVar
	TP53	AKT1	PIK3CA	AKR1C3	TP53	BRCA1
	CDH10	ALK	TP53	AKT1	NF1	BRCA2
	KMT2D	APC	CDH1	APOBEC3B	CDK12	CCNE1
	NFE2L2	ARAF	GATA3	ARHGAP5	BRCA1	CDK12
	CDKN2A	ARID1A	KMT2C	ARID1A	KMT2A	CREBBP
	KMT2C	BAP1	MAP3K1	ARID1B	BRCA2	EIF1AX
	FAT1	BRAF	PTEN	ATG5	PIK3CA	FAT3
	PIK3CA	CBLB	FAT3	BACH2	MYH9	KDM5C
	KEAP1	CCDC6	NCOR1	BAP1	RB1	LRP1B
	NOTCH1	CD74	RUNX1	BARD1	CACNA1D	NF1
	NF1	CDKN2A	NF1	BAX	KRAS	PTEN
	PTEN	CUL3	FOXA1	BRCA1	ERBB2	RB1
	FN1	CYLD	MAP2K4	BRCA2	PPP2R1A	TP53
	ARID1A	DDR2	ARID1A	BRIP1	ARID1A
	RASA1	DICER1	ERBB2	CASP8	NRAS
	ARHGAP35	DROSHA	AKT1	CBFB	PTEN
	NSD1	DUSP22	PREX2	CCND1	ACKR3
	FBXW7	EED	BRCA1	CDH1	STAT5B
	RB1	EGFR	TBX3	CDKN1B	ERG
	DROSHA	EML4	RB1	CHEK2	FGFR1
	PRKCB	EPHA3	CBFB	CTCF
	KDM6A	ERBB2	PIK3R1	DDX5
	EP300	ERBB4	CTCF	EIF4A2
	LRP1B	EZR	SF3B1	EP300
	MAML2	FAT1	ERBB3	ERBB2
	MB21D2	FGFR2	CASP8	ESR1
	CUL3	GPC3	BRCA2	ETV6
	FAM135B	GRIN2A	CREBBP	FAM157B
	FGFR3	HIF1A	HIST1H3B	FBXW7
	FGFR2	HIP1	FBXW7	FGFR2
	BRAF	HIST1H2BG	RGS7	FLT3LG
	RAD21	HIST1H3B	FGFR2	FOXA1
	KLF5	HLA-A	NCOR2	GATA3
	CREBBP	KDM6A	ABL2	GPS2
	HRAS	KDR	CDKN1B	HIST1H2BC
	POLQ	KEAP1	ZXDB	HS6ST1
	BCR	KIF5B	KRAS	IRS4
	SUSD2	KMT2D	SMAD4	KDM6A
	NRAS	KRAS	HRAS	KEAP1
	USP6	LRIG3		KMT2C
	CDH11	MAML2		KRAS
	PABPC1	MAP2K1		LRRC37A3
	ARID1B	MAP2K2		MAP2K4
	ZNF521	MN1		MAP3K1
	NCOA2	MYCL		MAP3K13
	NRK	NF1		MEN1
	EBF1	NFE2L2		MYB
	TNC	NKX2-1		MYH9
	LATS2	NOTCH1		NCOR1
	HLA-A	NRG1		NF1
	FAT3	PIK3CA		NOTCH1
	RHPN2	PIK3CB		NOTCH2
	FLT4	PIK3R1		NTRK3
	NPEPPS	PTEN		NUP93
	SALL4	PTPN13		PALB2
	STAG2	PTPRD		PBRM1
	PDGFRA	PTPRT		PIK3CA
	USP8	RAD21		PLK2
	ESR1	RASA1		POLQ
	RNF213	RB1		PPM1D
		RBM10		PSIP1
		REST		PTEN
		RET		PTPN11
		ROS1		RB1
		SDC4		RPL5
		SLC34A2		RUNX1
		SMAD4		SALL4
		SMARCA4		SF3B1
		SOS1		SMAD4
		SOX2		SMARCD1
		STAG2		SPEN
		STK11		TBL1XR1
		STRN		TBX3
		TFG		TP53
		TLE1		ZFP36L1
		TP53		ZMYM3
		TP63
		TPM3
		TPR
		TPTE
		ZBTB16
