## Supplementary material for "CanSeer: A Method for Development and Clinical Translation of Personalized Cancer Therapeutics": UpdatedNetwork_RA_Results.csv

NormalProliferation	Metastasis	AbnormalProliferation	Apoptosis		egf	ecm	alphaqlig	alphailig	alphaslig	alphaonetwoonethreelig	stress	ilonetnf	extpump	fas	wnt	tgfb	DNAdamage
0.646855000000001	0.207215	0.12316	0.02346		1	1	1	0	1	0	0	0	0.3	0	1	0	0
0.44765	0.349925	0.191575	0.01172		1	1	1	0	1	0	0	0	1	0	1	0	0
0.662405	0.1818	0.0938249999999999	0.06253		1	1	1	0	1	0	0	0	0.2	0	1	0	0
0.531645000000001	0.285425	0.16031	0.02344		1	1	1	0	1	0	0	0	0.6	0	1	0	0
0.43394	0.34797	0.21112	0.00782		1	1	1	0	1	0	0	0	0.8	0	1	0	0
0.639010000000001	0.217	0.12512	0.01955		1	1	1	0	1	0	0	0	0.4	0	1	0	0
0.627315000000001	0.228725000000001	0.12903	0.01564		1	1	1	0	1	0	0	0	0.5	0	1	0	0
0.70927	0.15246	0.0996799999999999	0.03909		1	1	1	0	1	0	0	0	0.1	0	1	0	0
0.435945000000001	0.349925	0.19939	0.01564		1	1	1	0	1	0	0	0	0.9	0	1	0	0
0.541440000000001	0.285425	0.166175	0.00782		1	1	1	0	1	0	0	0	0.7	0	1	0	0
0.765894999999999	0.132925	0.0782	0.02346		1	1	1	0	1	0	0	0	0	0	1	0	0
	MEAN	SD	SEM
NormalProliferation	0.585579090909091	0.114600754029329	0.0345534274370087
Metastasis	0.248981363636364	0.0795679638136765	0.0239906437547764
AbnormalProliferation	0.143416818181818	0.0451849827527206	0.0136237849044958
Apoptosis	0.0227427272727273	0.0159051646271952	0.00479558757247631
