## Supplementary material for "CanSeer: A Method for Development and Clinical Translation of Personalized Cancer Therapeutics": Compiled_Result.xlsx

### Sheet: Compiled_Result
NormalProliferation	Metastasis	AbnormalProliferation	Apoptosis		egf	ecm	alphaqlig	alphailig	alphaslig	alphaonetwoonethreelig	stress	ilonetnf	extpump	fas	wnt	tgfb	DNAdamage
0.765895	0.132925	0.0782	0.02346		1	1	1	0	1	0	0	0	0	0	1	0	0
0.70927	0.15246	0.09968	0.03909		1	1	1	0	1	0	0	0	0.1	0	1	0	0
0.662405	0.1818	0.093825	0.06253		1	1	1	0	1	0	0	0	0.2	0	1	0	0
0.646855	0.207215	0.12316	0.02346		1	1	1	0	1	0	0	0	0.3	0	1	0	0
0.63901	0.217	0.12512	0.01955		1	1	1	0	1	0	0	0	0.4	0	1	0	0
0.627315	0.228725	0.12903	0.01564		1	1	1	0	1	0	0	0	0.5	0	1	0	0
0.531645	0.285425	0.16031	0.02344		1	1	1	0	1	0	0	0	0.6	0	1	0	0
0.54144	0.285425	0.166175	0.00782		1	1	1	0	1	0	0	0	0.7	0	1	0	0
0.43394	0.34797	0.21112	0.00782		1	1	1	0	1	0	0	0	0.8	0	1	0	0
0.435945	0.349925	0.19939	0.01564		1	1	1	0	1	0	0	0	0.9	0	1	0	0
0.44765	0.349925	0.191575	0.01172		1	1	1	0	1	0	0	0	1	0	1	0	0
	MEAN	SD	SEM
NormalProliferation	0.585579	0.114601	0.0345534
Metastasis	0.248981	0.079568	0.0239906
AbnormalProliferation	0.143417	0.045185	0.0136238
Apoptosis	0.0227427	0.0159052	0.00479559
