## Supplementary material for "CanSeer: A Method for Development and Clinical Translation of Personalized Cancer Therapeutics": UpdatedNetwork_RA_Results.csv

NormalProliferation	Apoptosis	Metastasis	AbnormalProliferation		egf	ecm	alphaqlig	alphailig	alphaslig	alphaonetwoonethreelig	stress	ilonetnf	extpump	fas	wnt	tgfb	DNAdamage
0.781554999999999	0.04299	0.10751	0.068415		1	1	1	0	1	0	0	0	0	0	1	0	0
0.779609999999999	0.03127	0.11728	0.07232		1	1	1	0	1	0	0	0	0	0.1	1	0	0
0.765939999999999	0.05082	0.103605	0.080145		1	1	1	0	1	0	0	0	0	0.3	1	0	0
0.717185	0.05863	0.13293	0.0918749999999999		1	1	1	0	1	0	0	0	0	0.4	1	0	0
0.71128	0.04301	0.15638	0.0899199999999999		1	1	1	0	1	0	0	0	0	0.5	1	0	0
0.744485	0.04692	0.125115	0.08406		1	1	1	0	1	0	0	0	0	0.9	1	0	0
0.787489999999999	0.03908	0.10752	0.06647		1	1	1	0	1	0	0	0	0	0.7	1	0	0
0.740494999999999	0.043	0.13878	0.0781849999999999		1	1	1	0	1	0	0	0	0	1	1	0	0
0.764024999999999	0.04691	0.10752	0.082105		1	1	1	0	1	0	0	0	0	0.6	1	0	0
0.71714	0.03909	0.144635	0.0996849999999999		1	1	1	0	1	0	0	0	0	0.8	1	0	0
0.775729999999999	0.04692	0.107515	0.070375		1	1	1	0	1	0	0	0	0	0.2	1	0	0
	MEAN	SD	SEM
NormalProliferation	0.753175909090908	0.0283838676732204	0.00855805810647
Apoptosis	0.0444218181818182	0.00705323020775845	0.00212662892355775
Metastasis	0.122617272727273	0.0181676729885306	0.00547775951062097
AbnormalProliferation	0.0803231818181818	0.0105777992211819	0.00318932646585217
