## Supplementary material for "CanSeer: A Method for Development and Clinical Translation of Personalized Cancer Therapeutics": Compiled_Result.xlsx

### Sheet: Compiled_Result
NormalProliferation	Apoptosis	Metastasis	AbnormalProliferation		egf	ecm	alphaqlig	alphailig	alphaslig	alphaonetwoonethreelig	stress	ilonetnf	extpump	fas	wnt	tgfb	DNAdamage
0.781555	0.04299	0.10751	0.068415		1	1	1	0	1	0	0	0	0	0	1	0	0
0.77961	0.03127	0.11728	0.07232		1	1	1	0	1	0	0	0	0	0.1	1	0	0
0.77573	0.04692	0.107515	0.070375		1	1	1	0	1	0	0	0	0	0.2	1	0	0
0.76594	0.05082	0.103605	0.080145		1	1	1	0	1	0	0	0	0	0.3	1	0	0
0.717185	0.05863	0.13293	0.091875		1	1	1	0	1	0	0	0	0	0.4	1	0	0
0.71128	0.04301	0.15638	0.08992		1	1	1	0	1	0	0	0	0	0.5	1	0	0
0.764025	0.04691	0.10752	0.082105		1	1	1	0	1	0	0	0	0	0.6	1	0	0
0.78749	0.03908	0.10752	0.06647		1	1	1	0	1	0	0	0	0	0.7	1	0	0
0.71714	0.03909	0.144635	0.099685		1	1	1	0	1	0	0	0	0	0.8	1	0	0
0.744485	0.04692	0.125115	0.08406		1	1	1	0	1	0	0	0	0	0.9	1	0	0
0.740495	0.043	0.13878	0.078185		1	1	1	0	1	0	0	0	0	1	1	0	0
	MEAN	SD	SEM
NormalProliferation	0.753176	0.0283839	0.00855806
Apoptosis	0.0444218	0.00705323	0.00212663
Metastasis	0.122617	0.0181677	0.00547776
AbnormalProliferation	0.0803232	0.0105778	0.00318933
