## Supplementary material for "CanSeer: A Method for Development and Clinical Translation of Personalized Cancer Therapeutics": UpdatedNetwork_RA_Results.csv

Metastasis	Apoptosis	NormalProliferation	AbnormalProliferation		egf	ecm	alphaqlig	alphailig	alphaslig	alphaonetwoonethreelig	stress	ilonetnf	extpump	fas	wnt	tgfb	DNAdamage
0.944064999999998	0.056675	0	0		1	1	1	0	1	0	0	1	0	0	1	0	0
0.690045	0.06059	0.2228	0.027365		1	1	1	0	1	0	0	0.7	0	0	1	0	0
0.779929999999999	0.04887	0.16029	0.01173		1	1	1	0	1	0	0	0.8	0	0	1	0	0
0.518035000000001	0.04692	0.406440000000001	0.029325		1	1	1	0	1	0	0	0.5	0	0	1	0	0
0.445710000000001	0.03127	0.478710000000001	0.04496		1	1	1	0	1	0	0	0.4	0	0	1	0	0
0.35971	0.054735	0.541230000000001	0.044965		1	1	1	0	1	0	0	0.3	0	0	1	0	0
0.592265	0.068395	0.32049	0.01955		1	1	1	0	1	0	0	0.6	0	0	1	0	0
0.836539999999999	0.076215	0.084035	0.00391		1	1	1	0	1	0	0	0.9	0	0	1	0	0
0.29713	0.04301	0.588125	0.072325		1	1	1	0	1	0	0	0.2	0	0	1	0	0
0.21112	0.04885	0.677949999999999	0.06256		1	1	1	0	1	0	0	0.1	0	0	1	0	0
0.129005	0.01954	0.767834999999998	0.08406		1	1	1	0	1	0	0	0	0	0	1	0	0
	MEAN	SD	SEM
Metastasis	0.527595909090909	0.266508140127259	0.0803552276706889
Apoptosis	0.0504609090909091	0.0159435246758961	0.00480715356233819
NormalProliferation	0.386173181818182	0.250408847979387	0.0755011084484337
AbnormalProliferation	0.0364318181818182	0.0279245892783338	0.00841958046009223
