## Supplementary material for "CanSeer: A Method for Development and Clinical Translation of Personalized Cancer Therapeutics": Compiled_Result.xlsx

### Sheet: Compiled_Result
Metastasis	Apoptosis	NormalProliferation	AbnormalProliferation		egf	ecm	alphaqlig	alphailig	alphaslig	alphaonetwoonethreelig	stress	ilonetnf	extpump	fas	wnt	tgfb	DNAdamage
0.129005	0.01954	0.767835	0.08406		1	1	1	0	1	0	0	0	0	0	1	0	0
0.21112	0.04885	0.67795	0.06256		1	1	1	0	1	0	0	0.1	0	0	1	0	0
0.29713	0.04301	0.588125	0.072325		1	1	1	0	1	0	0	0.2	0	0	1	0	0
0.35971	0.054735	0.54123	0.044965		1	1	1	0	1	0	0	0.3	0	0	1	0	0
0.44571	0.03127	0.47871	0.04496		1	1	1	0	1	0	0	0.4	0	0	1	0	0
0.518035	0.04692	0.40644	0.029325		1	1	1	0	1	0	0	0.5	0	0	1	0	0
0.592265	0.068395	0.32049	0.01955		1	1	1	0	1	0	0	0.6	0	0	1	0	0
0.690045	0.06059	0.2228	0.027365		1	1	1	0	1	0	0	0.7	0	0	1	0	0
0.77993	0.04887	0.16029	0.01173		1	1	1	0	1	0	0	0.8	0	0	1	0	0
0.83654	0.076215	0.084035	0.00391		1	1	1	0	1	0	0	0.9	0	0	1	0	0
0.944065	0.056675	0	0		1	1	1	0	1	0	0	1	0	0	1	0	0
	MEAN	SD	SEM
Metastasis	0.527596	0.266508	0.0803552
Apoptosis	0.0504609	0.0159435	0.00480715
NormalProliferation	0.386173	0.250409	0.0755011
AbnormalProliferation	0.0364318	0.0279246	0.00841958
