## Supplementary material for "CanSeer: A Method for Development and Clinical Translation of Personalized Cancer Therapeutics": Compiled_Result.xlsx

### Sheet: Compiled_Result
NormalProliferation	Metastasis	Apoptosis	AbnormalProliferation		egf	ecm	alphaqlig	alphailig	alphaslig	alphaonetwoonethreelig	stress	ilonetnf	extpump	fas	wnt	tgfb	DNAdamage
0.75611	0.12899	0.03127	0.08404		1	1	1	0	1	0	0	0	0	0	1	0	0
0.72686	0.13878	0.06255	0.07233		1	1	1	0	1	0	0.1	0	0	0	1	0	0
0.666315	0.13292	0.11334	0.087965		1	1	1	0	1	0	0.2	0	0	0	1	0	0
0.586255	0.15051	0.16022	0.103595		1	1	1	0	1	0	0.3	0	0	0	1	0	0
0.607655	0.134875	0.17192	0.08601		1	1	1	0	1	0	0.4	0	0	0	1	0	0
0.607725	0.13098	0.166085	0.09579		1	1	1	0	1	0	0.5	0	0	0	1	0	0
0.58625	0.107525	0.24228	0.064515		1	1	1	0	1	0	0.6	0	0	0	1	0	0
0.556895	0.10165	0.259865	0.0821		1	1	1	0	1	0	0.7	0	0	0	1	0	0
0.539285	0.107505	0.298905	0.054725		1	1	1	0	1	0	0.8	0	0	0	1	0	0
0.472885	0.10359	0.34775	0.076225		1	1	1	0	1	0	0.9	0	0	0	1	0	0
0.478695	0.11141	0.337915	0.07231		1	1	1	0	1	0	1	0	0	0	1	0	0
	MEAN	SD	SEM
NormalProliferation	0.59863	0.0904182	0.0272621
Metastasis	0.122612	0.0167021	0.00503588
Apoptosis	0.199282	0.106954	0.0322479
AbnormalProliferation	0.0799641	0.0139182	0.00419648
