## Supplementary material for "CanSeer: A Method for Development and Clinical Translation of Personalized Cancer Therapeutics": UpdatedNetwork_RA_Results.csv

Metastasis	Apoptosis	NormalProliferation	AbnormalProliferation		egf	ecm	alphaqlig	alphailig	alphaslig	alphaonetwoonethreelig	stress	ilonetnf	extpump	fas	wnt	tgfb	DNAdamage
0.875339999999998	0.0469	0.068405	0.009775		1	1	1	0	1	0	0	0	0	0	1	0.9	0
0.1466	0.07424	0.668255	0.111415		1	1	1	0	1	0	0	0	0	0	1	0	0
0.30686	0.043	0.588160000000001	0.06256		1	1	1	0	1	0	0	0	0	0	1	0.2	0
0.439740000000001	0.05473	0.472895000000001	0.033235		1	1	1	0	1	0	0	0	0	0	1	0.4	0
0.931969999999998	0.06838	0	0		1	1	1	0	1	0	0	0	0	0	1	1	0
0.187655	0.05473	0.699429999999999	0.058645		1	1	1	0	1	0	0	0	0	0	1	0.1	0
0.619470000000001	0.048875	0.297025	0.03519		1	1	1	0	1	0	0	0	0	0	1	0.6	0
0.535455000000001	0.02932	0.398650000000001	0.037145		1	1	1	0	1	0	0	0	0	0	1	0.5	0
0.69171	0.04301	0.248175	0.017595		1	1	1	0	1	0	0	0	0	0	1	0.7	0
0.37916	0.021505	0.547150000000001	0.052785		1	1	1	0	1	0	0	0	0	0	1	0.3	0
0.768	0.06841	0.154395	0.009775		1	1	1	0	1	0	0	0	0	0	1	0.8	0
	MEAN	SD	SEM
Metastasis	0.534723636363636	0.267639610335343	0.080696378774478
Apoptosis	0.0502818181818182	0.0162989736291472	0.00491432545416169
NormalProliferation	0.376594545454546	0.241225548921073	0.0727322396017017
AbnormalProliferation	0.03892	0.0318016592334425	0.0095885610352791
