## Supplementary material for "CanSeer: A Method for Development and Clinical Translation of Personalized Cancer Therapeutics": Compiled_Result.xlsx

### Sheet: Compiled Result
Metastasis	Apoptosis	NormalProliferation	AbnormalProliferation		egf	ecm	alphaqlig	alphailig	alphaslig	alphaonetwoonethreelig	stress	ilonetnf	extpump	fas	wnt	tgfb	DNAdamage
0.1466	0.07424	0.668255	0.111415		1	1	1	0	1	0	0	0	0	0	1	0	0
0.187655	0.05473	0.69943	0.058645		1	1	1	0	1	0	0	0	0	0	1	0.1	0
0.30686	0.043	0.58816	0.06256		1	1	1	0	1	0	0	0	0	0	1	0.2	0
0.37916	0.021505	0.54715	0.052785		1	1	1	0	1	0	0	0	0	0	1	0.3	0
0.43974	0.05473	0.472895	0.033235		1	1	1	0	1	0	0	0	0	0	1	0.4	0
0.535455	0.02932	0.39865	0.037145		1	1	1	0	1	0	0	0	0	0	1	0.5	0
0.61947	0.048875	0.297025	0.03519		1	1	1	0	1	0	0	0	0	0	1	0.6	0
0.69171	0.04301	0.248175	0.017595		1	1	1	0	1	0	0	0	0	0	1	0.7	0
0.768	0.06841	0.154395	0.009775		1	1	1	0	1	0	0	0	0	0	1	0.8	0
0.87534	0.0469	0.068405	0.009775		1	1	1	0	1	0	0	0	0	0	1	0.9	0
0.93197	0.06838	0	0		1	1	1	0	1	0	0	0	0	0	1	1	0
	MEAN	SD	SEM
Metastasis	0.534724	0.26764	0.0806964
Apoptosis	0.0502818	0.016299	0.00491433
NormalProliferation	0.376595	0.241226	0.0727322
AbnormalProliferation	0.03892	0.0318017	0.00958856
