## Supplementary material for "CanSeer: A Method for Development and Clinical Translation of Personalized Cancer Therapeutics": UpdatedNetwork_RA_Results.csv

NormalProliferation	Metastasis	Uncharacterized	Apoptosis	AbnormalProliferation	Quiescence		egf	ecm	alphaqlig	alphailig	alphaslig	alphaonetwoonethreelig	stress	ilonetnf	extpump	fas	wnt	tgfb	DNAdamage
0.552960000000001	0.111415	0.23452	0.02736	0.074275	0		1	1	1	0	1	0	0	0	0	0	0.7	0	0
0.703395	0.101655	0.08211	0.04692	0.06647	0		1	1	1	0	1	0	0	0	0	0	0.9	0	0
0.076245	0.06646	0.754099999999998	0.03909	0.064505	0		1	1	1	0	1	0	0	0	0	0	0.1	0	0
0.408325000000001	0.07428	0.433740000000001	0.03128	0.052785	0		1	1	1	0	1	0	0	0	0	0	0.5	0	0
0.711225	0.15248	0	0.03909	0.0977449999999999	0		1	1	1	0	1	0	0	0	0	0	1	0	0
0	0.0899149999999999	0.777559999999998	0.04299	0.0899149999999999	0		1	1	1	0	1	0	0	0	0	0	0	0	0
0.32045	0.0977399999999999	0.476800000000002	0.03127	0.07428	0		1	1	1	0	1	0	0	0	0	0	0.4	0	0
0.220865	0.0840549999999999	0.58223	0.03519	0.07819	0		1	1	1	0	1	0	0	0	0	0	0.3	0	0
0.160285	0.08209	0.64481	0.04689	0.066455	0		1	1	1	0	1	0	0	0	0	0	0.2	0	0
0.605715	0.105555	0.17981	0.03909	0.07037	0		1	1	1	0	1	0	0	0	0	0	0.8	0	0
0.441640000000001	0.136835	0.28139	0.052765	0.086015	0.001955		1	1	1	0	1	0	0	0	0	0	0.6	0	0
	MEAN	SD	SEM
NormalProliferation	0.381918636363637	0.247695374170481	0.074682965311834
Metastasis	0.100225454545455	0.0259664855587492	0.00782918997477754
Uncharacterized	0.404279090909091	0.268123653207043	0.0808423231915575
Apoptosis	0.0392668181818182	0.00773932822431225	0.00233349525904102
AbnormalProliferation	0.0746368181818181	0.0128131095509106	0.00386329788891724
Quiescence	0.000177727272727273	0.000589454678649528	0.000177727272727273
