## Supplementary material for "CanSeer: A Method for Development and Clinical Translation of Personalized Cancer Therapeutics": Compiled_Result.xlsx

### Sheet: Compiled_Result
NormalProliferation	Metastasis	Uncharacterized	Apoptosis	AbnormalProliferation	Quiescence		egf	ecm	alphaqlig	alphailig	alphaslig	alphaonetwoonethreelig	stress	ilonetnf	extpump	fas	wnt	tgfb	DNAdamage
0	0.089915	0.77756	0.04299	0.089915	0		1	1	1	0	1	0	0	0	0	0	0	0	0
0.076245	0.06646	0.7541	0.03909	0.064505	0		1	1	1	0	1	0	0	0	0	0	0.1	0	0
0.160285	0.08209	0.64481	0.04689	0.066455	0		1	1	1	0	1	0	0	0	0	0	0.2	0	0
0.220865	0.084055	0.58223	0.03519	0.07819	0		1	1	1	0	1	0	0	0	0	0	0.3	0	0
0.32045	0.09774	0.4768	0.03127	0.07428	0		1	1	1	0	1	0	0	0	0	0	0.4	0	0
0.408325	0.07428	0.43374	0.03128	0.052785	0		1	1	1	0	1	0	0	0	0	0	0.5	0	0
0.44164	0.136835	0.28139	0.052765	0.086015	0.001955		1	1	1	0	1	0	0	0	0	0	0.6	0	0
0.55296	0.111415	0.23452	0.02736	0.074275	0		1	1	1	0	1	0	0	0	0	0	0.7	0	0
0.605715	0.105555	0.17981	0.03909	0.07037	0		1	1	1	0	1	0	0	0	0	0	0.8	0	0
0.703395	0.101655	0.08211	0.04692	0.06647	0		1	1	1	0	1	0	0	0	0	0	0.9	0	0
0.711225	0.15248	0	0.03909	0.097745	0		1	1	1	0	1	0	0	0	0	0	1	0	0
	MEAN	SD	SEM
NormalProliferation	0.381919	0.247695	0.074683
Metastasis	0.100225	0.0259665	0.00782919
Uncharacterized	0.404279	0.268124	0.0808423
Apoptosis	0.0392668	0.00773933	0.0023335
AbnormalProliferation	0.0746368	0.0128131	0.0038633
Quiescence	0.000177727	0.000589455	0.000177727
