## Supplementary material for "CanSeer: A Method for Development and Clinical Translation of Personalized Cancer Therapeutics": UpdatedNetwork_RA_Results.csv

Quiescence	Apoptosis	NormalProliferation	Metastasis	AbnormalProliferation	Uncharacterized		egf	ecm	alphaqlig	alphailig	alphaslig	alphaonetwoonethreelig	stress	ilonetnf	extpump	fas	wnt	tgfb	DNAdamage
0.5	0.5	0	0	0	0		0	1	1	0	1	0	1	0	0	0	1	0	1
0.4219	0.57042	0.00391	0.001955	0.001955	0		0.1	1	1	0	1	0	0.9	0	0	0	1	0	0.9
0.046895	0.547115000000001	0.32049	0.050825	0.035185	0		0.7	1	1	0	1	0	0.3	0	0	0	1	0	0.3
0.021495	0.404465000000001	0.463140000000001	0.070375	0.037145	0.00391		0.8	1	1	0	1	0	0.2	0	0	0	1	0	0.2
0.13283	0.683789999999999	0.12902	0.029325	0.021505	0.00391		0.5	1	1	0	1	0	0.5	0	0	0	1	0	0.5
0.082055	0.613515	0.22282	0.044965	0.029325	0.00782		0.6	1	1	0	1	0	0.4	0	0	0	1	0	0.4
0.199225	0.679904999999999	0.0938199999999999	0.01173	0.00782	0.00782		0.4	1	1	0	1	0	0.6	0	0	0	1	0	0.6
0	0.04299	0.760014999999999	0.127045	0.07037	0		1	1	1	0	1	0	0	0	0	0	1	0	0
0.347675	0.605615	0.04299	0.001955	0.001955	0		0.2	1	1	0	1	0	0.8	0	0	0	1	0	0.8
0.013685	0.197365	0.607730000000001	0.109465	0.068415	0.00391		0.9	1	1	0	1	0	0.1	0	0	0	1	0	0.1
0.261735	0.687684999999999	0.04299	0	0	0.00782		0.3	1	1	0	1	0	0.7	0	0	0	1	0	0.7
	MEAN	SD	SEM
Quiescence	0.184317727272727	0.176237153636281	0.053137501157433
Apoptosis	0.502987727272727	0.210253191014591	0.0633937223245747
NormalProliferation	0.244265909090909	0.262041131989027	0.0790083740406909
Metastasis	0.0406945454545454	0.0452430955757088	0.0136413065798922
AbnormalProliferation	0.0248795454545454	0.0261392269830752	0.00788127347389036
Uncharacterized	0.00319909090909091	0.00341680392924574	0.00103020514686547
