## Supplementary material for "CanSeer: A Method for Development and Clinical Translation of Personalized Cancer Therapeutics": Compiled_Result.xlsx

### Sheet: Compiled_Result
Quiescence	Apoptosis	NormalProliferation	Metastasis	AbnormalProliferation	Uncharacterized		egf	ecm	alphaqlig	alphailig	alphaslig	alphaonetwoonethreelig	stress	ilonetnf	extpump	fas	wnt	tgfb	DNAdamage
0	0.04299	0.760015	0.127045	0.07037	0		1	1	1	0	1	0	0	0	0	0	1	0	0
0.013685	0.197365	0.60773	0.109465	0.068415	0.00391		0.9	1	1	0	1	0	0.1	0	0	0	1	0	0.1
0.021495	0.404465	0.46314	0.070375	0.037145	0.00391		0.8	1	1	0	1	0	0.2	0	0	0	1	0	0.2
0.046895	0.547115	0.32049	0.050825	0.035185	0		0.7	1	1	0	1	0	0.3	0	0	0	1	0	0.3
0.082055	0.613515	0.22282	0.044965	0.029325	0.00782		0.6	1	1	0	1	0	0.4	0	0	0	1	0	0.4
0.13283	0.68379	0.12902	0.029325	0.021505	0.00391		0.5	1	1	0	1	0	0.5	0	0	0	1	0	0.5
0.199225	0.679905	0.09382	0.01173	0.00782	0.00782		0.4	1	1	0	1	0	0.6	0	0	0	1	0	0.6
0.261735	0.687685	0.04299	0	0	0.00782		0.3	1	1	0	1	0	0.7	0	0	0	1	0	0.7
0.347675	0.605615	0.04299	0.001955	0.001955	0		0.2	1	1	0	1	0	0.8	0	0	0	1	0	0.8
0.4219	0.57042	0.00391	0.001955	0.001955	0		0.1	1	1	0	1	0	0.9	0	0	0	1	0	0.9
0.5	0.5	0	0	0	0		0	1	1	0	1	0	1	0	0	0	1	0	1
	MEAN	SD	SEM
Quiescence	0.184318	0.176237	0.0531375
Apoptosis	0.502988	0.210253	0.0633937
NormalProliferation	0.244266	0.262041	0.0790084
Metastasis	0.0406945	0.0452431	0.0136413
AbnormalProliferation	0.0248795	0.0261392	0.00788127
Uncharacterized	0.00319909	0.0034168	0.00103021
