## Supplementary material for "CanSeer: A Method for Development and Clinical Translation of Personalized Cancer Therapeutics": UpdatedNetwork_RA_Results.csv

Apoptosis	NormalProliferation	Metastasis	AbnormalProliferation		egf	ecm	alphaqlig	alphailig	alphaslig	alphaonetwoonethreelig	stress	ilonetnf	extpump	fas	wnt	tgfb	DNAdamage
0.287265	0.435790000000001	0.22089	0.056695		0.8	1	1	0	1	0	0.2	0	0	0	1	0.2	0
0.853664999999998	0.02737	0.11337	0.005865		0.2	1	1	0	1	0	0.8	0	0	0	1	0.8	0
0.791114999999999	0.04691	0.15635	0.005865		0.3	1	1	0	1	0	0.7	0	0	0	1	0.7	0
0.134865	0.584260000000001	0.207215	0.07428		0.9	1	1	0	1	0	0.1	0	0	0	1	0.1	0
0.515720000000001	0.23062	0.230625	0.023455		0.6	1	1	0	1	0	0.4	0	0	0	1	0.4	0
0.591995	0.14463	0.23846	0.025415		0.5	1	1	0	1	0	0.5	0	0	0	1	0.5	0
0.695459999999999	0.091885	0.205215	0.00782		0.4	1	1	0	1	0	0.6	0	0	0	1	0.6	0
0.402460000000001	0.30878	0.257995	0.031275		0.7	1	1	0	1	0	0.3	0	0	0	1	0.3	0
0.999999999999999	0	0	0		0	1	1	0	1	0	1	0	0	0	1	1	0
0.929759999999999	0.001955	0.06645	0.001955		0.1	1	1	0	1	0	0.9	0	0	0	1	0.9	0
0.02346	0.785439999999999	0.1212	0.07038		1	1	1	0	1	0	0	0	0	0	1	0	0
	MEAN	SD	SEM
Apoptosis	0.565978636363636	0.325382010827971	0.0981063675861581
NormalProliferation	0.241603636363636	0.262095026107812	0.0790246237289104
Metastasis	0.165251818181818	0.0815287993065251	0.024581857900721
AbnormalProliferation	0.0275459090909091	0.0276524743755583	0.00833753472987674
