## Supplementary material for "CanSeer: A Method for Development and Clinical Translation of Personalized Cancer Therapeutics": Compiled_Result.xlsx

### Sheet: Compiled_Result
Apoptosis	NormalProliferation	Metastasis	AbnormalProliferation		egf	ecm	alphaqlig	alphailig	alphaslig	alphaonetwoonethreelig	stress	ilonetnf	extpump	fas	wnt	tgfb	DNAdamage
0.02346	0.78544	0.1212	0.07038		1	1	1	0	1	0	0	0	0	0	1	0	0
0.134865	0.58426	0.207215	0.07428		0.9	1	1	0	1	0	0.1	0	0	0	1	0.1	0
0.287265	0.43579	0.22089	0.056695		0.8	1	1	0	1	0	0.2	0	0	0	1	0.2	0
0.40246	0.30878	0.257995	0.031275		0.7	1	1	0	1	0	0.3	0	0	0	1	0.3	0
0.51572	0.23062	0.230625	0.023455		0.6	1	1	0	1	0	0.4	0	0	0	1	0.4	0
0.591995	0.14463	0.23846	0.025415		0.5	1	1	0	1	0	0.5	0	0	0	1	0.5	0
0.69546	0.091885	0.205215	0.00782		0.4	1	1	0	1	0	0.6	0	0	0	1	0.6	0
0.791115	0.04691	0.15635	0.005865		0.3	1	1	0	1	0	0.7	0	0	0	1	0.7	0
0.853665	0.02737	0.11337	0.005865		0.2	1	1	0	1	0	0.8	0	0	0	1	0.8	0
0.92976	0.001955	0.06645	0.001955		0.1	1	1	0	1	0	0.9	0	0	0	1	0.9	0
1	0	0	0		0	1	1	0	1	0	1	0	0	0	1	1	0
	MEAN	SD	SEM
Apoptosis	0.565979	0.325382	0.0981064
NormalProliferation	0.241604	0.262095	0.0790246
Metastasis	0.165252	0.0815288	0.0245819
AbnormalProliferation	0.0275459	0.0276525	0.00833753
