## Supplementary material for "CanSeer: A Method for Development and Clinical Translation of Personalized Cancer Therapeutics": UpdatedNetwork_RA_Results.csv

Apoptosis	Uncharacterized	Metastasis	AbnormalProliferation	NormalProliferation	Quiescence		egf	ecm	alphaqlig	alphailig	alphaslig	alphaonetwoonethreelig	stress	ilonetnf	extpump	fas	wnt	tgfb	DNAdamage
0.929979999999996	0.07038	0	0	0	0		1	1	1	0	1	0	0	0	1	0	1	0	1
0.857734999999997	0.04301	0.03128	0.021505	0.044965	0.001955		1	1	1	0	1	0	0	0	0.9	0	1	0	0.9
0.574490000000001	0.03519	0.0997049999999999	0.068425	0.21896	0.00391		1	1	1	0	1	0	0	0	0.6	0	1	0	0.6
0.763984999999999	0.03519	0.07038	0.029325	0.095795	0.005865		1	1	1	0	1	0	0	0	0.8	0	1	0	0.8
0.04691	0	0.109455	0.0606	0.783484999999998	0		1	1	1	0	1	0	0	0	0	0	1	0	0
0.414270000000001	0.00391	0.1388	0.0977449999999999	0.342035	0.00391		1	1	1	0	1	0	0	0	0.4	0	1	0	0.4
0.127045	0	0.12511	0.0840549999999999	0.662405	0.001955		1	1	1	0	1	0	0	0	0.1	0	1	0	0.1
0.478755000000001	0.02737	0.11534	0.066465	0.310765	0.001955		1	1	1	0	1	0	0	0	0.5	0	1	0	0.5
0.67808	0.02737	0.072335	0.052785	0.1642	0.00586		1	1	1	0	1	0	0	0	0.7	0	1	0	0.7
0.302895	0.01173	0.12511	0.062555	0.496375000000001	0.001955		1	1	1	0	1	0	0	0	0.3	0	1	0	0.3
0.2267	0	0.136845	0.0957949999999999	0.541220000000001	0		1	1	1	0	1	0	0	0	0.2	0	1	0	0.2
	MEAN	SD	SEM
Apoptosis	0.490985909090909	0.297429470503665	0.0896783595686122
Uncharacterized	0.0231045454545455	0.0224921570168965	0.00678164050461865
Metastasis	0.0931236363636363	0.0450486678543833	0.0135826844162122
AbnormalProliferation	0.0581140909090909	0.0307246296005486	0.00926382438251517
NormalProliferation	0.332745909090909	0.259554348719282	0.0782585806733566
Quiescence	0.00248772727272727	0.00215697631377394	0.000650352828588369
