## Supplementary material for "CanSeer: A Method for Development and Clinical Translation of Personalized Cancer Therapeutics": Compiled_Result.xlsx

### Sheet: Compiled_Result
Apoptosis	Uncharacterized	Metastasis	AbnormalProliferation	NormalProliferation	Quiescence		egf	ecm	alphaqlig	alphailig	alphaslig	alphaonetwoonethreelig	stress	ilonetnf	extpump	fas	wnt	tgfb	DNAdamage
0.04691	0	0.109455	0.0606	0.783485	0		1	1	1	0	1	0	0	0	0	0	1	0	0
0.127045	0	0.12511	0.084055	0.662405	0.001955		1	1	1	0	1	0	0	0	0.1	0	1	0	0.1
0.2267	0	0.136845	0.095795	0.54122	0		1	1	1	0	1	0	0	0	0.2	0	1	0	0.2
0.302895	0.01173	0.12511	0.062555	0.496375	0.001955		1	1	1	0	1	0	0	0	0.3	0	1	0	0.3
0.41427	0.00391	0.1388	0.097745	0.342035	0.00391		1	1	1	0	1	0	0	0	0.4	0	1	0	0.4
0.478755	0.02737	0.11534	0.066465	0.310765	0.001955		1	1	1	0	1	0	0	0	0.5	0	1	0	0.5
0.57449	0.03519	0.099705	0.068425	0.21896	0.00391		1	1	1	0	1	0	0	0	0.6	0	1	0	0.6
0.67808	0.02737	0.072335	0.052785	0.1642	0.00586		1	1	1	0	1	0	0	0	0.7	0	1	0	0.7
0.763985	0.03519	0.07038	0.029325	0.095795	0.005865		1	1	1	0	1	0	0	0	0.8	0	1	0	0.8
0.857735	0.04301	0.03128	0.021505	0.044965	0.001955		1	1	1	0	1	0	0	0	0.9	0	1	0	0.9
0.92998	0.07038	0	0	0	0		1	1	1	0	1	0	0	0	1	0	1	0	1
	MEAN	SD	SEM
Apoptosis	0.490986	0.297429	0.0896784
Uncharacterized	0.0231045	0.0224922	0.00678164
Metastasis	0.0931236	0.0450487	0.0135827
AbnormalProliferation	0.0581141	0.0307246	0.00926382
NormalProliferation	0.332746	0.259554	0.0782586
Quiescence	0.00248773	0.00215698	0.000650353
