## Supplementary material for "CanSeer: A Method for Development and Clinical Translation of Personalized Cancer Therapeutics": UpdatedNetwork_RA_Results.csv

Apoptosis	NormalProliferation	Uncharacterized	Metastasis	AbnormalProliferation	Quiescence		egf	ecm	alphaqlig	alphailig	alphaslig	alphaonetwoonethreelig	stress	ilonetnf	extpump	fas	wnt	tgfb	DNAdamage
0.60564	0.09383	0.12121	0.10166	0.0782	0		0.4	1	1	0	1	0	0	0	0.6	0	0.4	0	0
0.422040000000001	0.21107	0.1681	0.12121	0.0782	0		0.6	1	1	0	1	0	0	0	0.4	0	0.6	0	0
0.13677	0.574430000000001	0.05083	0.13879	0.0996899999999999	0		0.9	1	1	0	1	0	0	0	0.1	0	0.9	0	0
1.00005	0	0	0	0	0		0	1	1	0	1	0	0	0	1	0	0	0	0
0.703259999999998	0.044965	0.1251	0.072335	0.05474	0		0.3	1	1	0	1	0	0	0	0.7	0	0.3	0	0
0.03128	0.795169999999998	0	0.10947	0.06451	0		1	1	1	0	1	0	0	0	0	0	1	0	0
0.31259	0.293165	0.16418	0.13684	0.0938349999999999	0		0.7	1	1	0	1	0	0	0	0.3	0	0.7	0	0
0.220815	0.449475000000001	0.129	0.129025	0.07038	0.001955		0.8	1	1	0	1	0	0	0	0.2	0	0.8	0	0
0.900534999999998	0.00782	0.05865	0.01564	0.01564	0.001955		0.1	1	1	0	1	0	0	0	0.9	0	0.1	0	0
0.796999999999998	0.017595	0.10166	0.044965	0.0391	0		0.2	1	1	0	1	0	0	0	0.8	0	0.2	0	0
0.523630000000001	0.136825	0.17982	0.0938349999999999	0.06647	0		0.5	1	1	0	1	0	0	0	0.5	0	0.5	0	0
	MEAN	SD	SEM
Apoptosis	0.513964545454545	0.319429806721715	0.0963117105228795
NormalProliferation	0.238576818181818	0.264310243617919	0.0796925369389149
Uncharacterized	0.0998681818181818	0.0641707602913011	0.0193482122180076
Metastasis	0.0876154545454545	0.0484853323931344	0.0146188777621537
AbnormalProliferation	0.0600695454545454	0.0309592679544063	0.0093345705080763
Quiescence	0.000355454545454545	0.000790836438669383	0.000238446157964296
