## Supplementary material for "CanSeer: A Method for Development and Clinical Translation of Personalized Cancer Therapeutics": Compiled_Result.xlsx

### Sheet: Compiled_Result
Apoptosis	NormalProliferation	Uncharacterized	Metastasis	AbnormalProliferation	Quiescence		egf	ecm	alphaqlig	alphailig	alphaslig	alphaonetwoonethreelig	stress	ilonetnf	extpump	fas	wnt	tgfb	DNAdamage
1.00005	0	0	0	0	0		0	1	1	0	1	0	0	0	1	0	0	0	0
0.900535	0.00782	0.05865	0.01564	0.01564	0.001955		0.1	1	1	0	1	0	0	0	0.9	0	0.1	0	0
0.797	0.017595	0.10166	0.044965	0.0391	0		0.2	1	1	0	1	0	0	0	0.8	0	0.2	0	0
0.70326	0.044965	0.1251	0.072335	0.05474	0		0.3	1	1	0	1	0	0	0	0.7	0	0.3	0	0
0.60564	0.09383	0.12121	0.10166	0.0782	0		0.4	1	1	0	1	0	0	0	0.6	0	0.4	0	0
0.52363	0.136825	0.17982	0.093835	0.06647	0		0.5	1	1	0	1	0	0	0	0.5	0	0.5	0	0
0.42204	0.21107	0.1681	0.12121	0.0782	0		0.6	1	1	0	1	0	0	0	0.4	0	0.6	0	0
0.31259	0.293165	0.16418	0.13684	0.093835	0		0.7	1	1	0	1	0	0	0	0.3	0	0.7	0	0
0.220815	0.449475	0.129	0.129025	0.07038	0.001955		0.8	1	1	0	1	0	0	0	0.2	0	0.8	0	0
0.13677	0.57443	0.05083	0.13879	0.09969	0		0.9	1	1	0	1	0	0	0	0.1	0	0.9	0	0
0.03128	0.79517	0	0.10947	0.06451	0		1	1	1	0	1	0	0	0	0	0	1	0	0
	MEAN	SD	SEM
Apoptosis	0.513965	0.31943	0.0963117
NormalProliferation	0.238577	0.26431	0.0796925
Uncharacterized	0.0998682	0.0641708	0.0193482
Metastasis	0.0876155	0.0484853	0.0146189
AbnormalProliferation	0.0600695	0.0309593	0.00933457
Quiescence	0.000355455	0.000790836	0.000238446
