## Supplementary material for "CanSeer: A Method for Development and Clinical Translation of Personalized Cancer Therapeutics": Compiled_Result.xlsx

### Sheet: Compiled_Result
Apoptosis	Metastasis	AbnormalProliferation	NormalProliferation		egf	ecm	alphaqlig	alphailig	alphaslig	alphaonetwoonethreelig	stress	ilonetnf	extpump	fas	wnt	tgfb	DNAdamage
0.04299	0.14073	0.09382	0.72291		1	1	1	0	1	0	0	0	0	0	1	0	0
0.119195	0.20917	0.07037	0.601785		0.9	1	1	0	1	0	0	0.1	0.1	0	1	0	0
0.232555	0.265865	0.074285	0.427955		0.8	1	1	0	1	0	0	0.2	0.2	0	1	0	0
0.30482	0.283455	0.056685	0.35569		0.7	1	1	0	1	0	0	0.3	0.3	0	1	0	0
0.40254	0.30106	0.03519	0.26189		0.6	1	1	0	1	0	0	0.4	0.4	0	1	0	0
0.512035	0.310835	0.041055	0.136835		0.5	1	1	0	1	0	0	0.5	0.5	0	1	0	0
0.594075	0.297155	0.03128	0.07819		0.4	1	1	0	1	0	0	0.6	0.6	0	1	0	0
0.695705	0.246325	0.009775	0.048875		0.3	1	1	0	1	0	0	0.7	0.7	0	1	0	0
0.78962	0.18767	0.00782	0.01564		0.2	1	1	0	1	0	0	0.8	0.8	0	1	0	0
0.891125	0.109475	0	0		0.1	1	1	0	1	0	0	0.9	0.9	0	1	0	0
1.00058	0	0	0		0	1	1	0	1	0	0	1	1	0	1	0	0
	MEAN	SD	SEM
Apoptosis	0.507749	0.317343	0.0956825
Metastasis	0.213795	0.097589	0.0294242
AbnormalProliferation	0.0382073	0.0323834	0.00976395
NormalProliferation	0.240888	0.255375	0.0769985
