## Supplementary material for "CanSeer: A Method for Development and Clinical Translation of Personalized Cancer Therapeutics": UpdatedNetwork_RA_Results.csv

Apoptosis	Quiescence	NormalProliferation	Metastasis	AbnormalProliferation	Uncharacterized		egf	ecm	alphaqlig	alphailig	alphaslig	alphaonetwoonethreelig	stress	ilonetnf	extpump	fas	wnt	tgfb	DNAdamage
0.40257	0.017585	0.21109	0.33622	0.033235	0		1	1	1	0	1	0	0.4	0.4	0	0	1	0	0.4
0.310725	0.019545	0.33419	0.30105	0.03519	0		1	1	1	0	1	0	0.3	0.3	0	0	1	0	0.3
0.61945	0	0	0.381039999999999	0	0		1	1	1	0	1	0	1	1	0	0	1	0	1
0.594120000000001	0.013675	0.01173	0.377185	0.00391	0		1	1	1	0	1	0	0.9	0.9	0	0	1	0	0.9
0.252095	0.007815	0.447505000000001	0.25219	0.041055	0		1	1	1	0	1	0	0.2	0.2	0	0	1	0	0.2
0.490545	0.03321	0.095785	0.36946	0.01173	0		1	1	1	0	1	0	0.6	0.6	0	0	1	0	0.6
0.04301	0	0.787414999999999	0.10556	0.064505	0		1	1	1	0	1	0	0	0	0	0	1	0	0
0.582425000000001	0.01954	0.037145	0.355755	0.005865	0		1	1	1	0	1	0	0.7	0.7	0	0	1	0	0.7
0.154385	0.001955	0.603835000000001	0.187665	0.05278	0		1	1	1	0	1	0	0.1	0.1	0	0	1	0	0.1
0.467090000000001	0.011725	0.138785	0.35968	0.02346	0		1	1	1	0	1	0	0.5	0.5	0	0	1	0	0.5
0.557015000000001	0.013675	0.037135	0.385045	0.00391	0.00391		1	1	1	0	1	0	0.8	0.8	0	0	1	0	0.8
	MEAN	SD	SEM
Apoptosis	0.406675454545455	0.193288349913472	0.0582786302736282
Quiescence	0.0126113636363636	0.010014123299348	0.00301937178075394
NormalProliferation	0.245874090909091	0.265984848984093	0.0801974494545074
Metastasis	0.310077272727273	0.0917390097058944	0.0276603521666567
AbnormalProliferation	0.0250581818181818	0.0219566378656578	0.00662017540528151
Uncharacterized	0.000355454545454545	0.00117890935729906	0.000355454545454546
