## Supplementary material for "CanSeer: A Method for Development and Clinical Translation of Personalized Cancer Therapeutics": Compiled_Result.xlsx

### Sheet: Compiled_Result
Apoptosis	Quiescence	NormalProliferation	Metastasis	AbnormalProliferation	Uncharacterized		egf	ecm	alphaqlig	alphailig	alphaslig	alphaonetwoonethreelig	stress	ilonetnf	extpump	fas	wnt	tgfb	DNAdamage
0.04301	0	0.787415	0.10556	0.064505	0		1	1	1	0	1	0	0	0	0	0	1	0	0
0.154385	0.001955	0.603835	0.187665	0.05278	0		1	1	1	0	1	0	0.1	0.1	0	0	1	0	0.1
0.252095	0.007815	0.447505	0.25219	0.041055	0		1	1	1	0	1	0	0.2	0.2	0	0	1	0	0.2
0.310725	0.019545	0.33419	0.30105	0.03519	0		1	1	1	0	1	0	0.3	0.3	0	0	1	0	0.3
0.40257	0.017585	0.21109	0.33622	0.033235	0		1	1	1	0	1	0	0.4	0.4	0	0	1	0	0.4
0.46709	0.011725	0.138785	0.35968	0.02346	0		1	1	1	0	1	0	0.5	0.5	0	0	1	0	0.5
0.490545	0.03321	0.095785	0.36946	0.01173	0		1	1	1	0	1	0	0.6	0.6	0	0	1	0	0.6
0.582425	0.01954	0.037145	0.355755	0.005865	0		1	1	1	0	1	0	0.7	0.7	0	0	1	0	0.7
0.557015	0.013675	0.037135	0.385045	0.00391	0.00391		1	1	1	0	1	0	0.8	0.8	0	0	1	0	0.8
0.59412	0.013675	0.01173	0.377185	0.00391	0		1	1	1	0	1	0	0.9	0.9	0	0	1	0	0.9
0.61945	0	0	0.38104	0	0		1	1	1	0	1	0	1	1	0	0	1	0	1
	MEAN	SD	SEM
Apoptosis	0.406675	0.193288	0.0582786
Quiescence	0.0126114	0.0100141	0.00301937
NormalProliferation	0.245874	0.265985	0.0801974
Metastasis	0.310077	0.091739	0.0276604
AbnormalProliferation	0.0250582	0.0219566	0.00662018
Uncharacterized	0.000355455	0.00117891	0.000355455
