## Supplementary material for "CanSeer: A Method for Development and Clinical Translation of Personalized Cancer Therapeutics": Compiled_Result.xlsx

### Sheet: Compiled_Result
NormalProliferation	Metastasis	Apoptosis	Uncharacterized	AbnormalProliferation		egf	ecm	alphaqlig	alphailig	alphaslig	alphaonetwoonethreelig	stress	ilonetnf	extpump	fas	wnt	tgfb	DNAdamage
0.78345	0.105535	0.04691	0	0.064495		1	1	1	0	1	0	0	0	0	0	1	0	0
0.63306	0.17984	0.052785	0.08991	0.044965		1	1	1	0	1	0	0	0	0	0	0.9	0.1	0
0.492445	0.24628	0.05473	0.14073	0.066465		1	1	1	0	1	0	0	0	0	0	0.8	0.2	0
0.392755	0.27168	0.04887	0.23453	0.052785		1	1	1	0	1	0	0	0	0	0	0.7	0.3	0
0.2892	0.29903	0.03714	0.33223	0.04301		1	1	1	0	1	0	0	0	0	0	0.6	0.4	0
0.189595	0.34598	0.04495	0.38695	0.033235		1	1	1	0	1	0	0	0	0	0	0.5	0.5	0
0.111415	0.30491	0.087965	0.46512	0.03128		1	1	1	0	1	0	0	0	0	0	0.4	0.6	0
0.07427	0.299025	0.080145	0.52759	0.01955		1	1	1	0	1	0	0	0	0	0	0.3	0.7	0
0.017595	0.27166	0.093815	0.60185	0.01564		1	1	1	0	1	0	0	0	0	0	0.2	0.8	0
0.001955	0.23458	0.111395	0.64865	0.00391		1	1	1	0	1	0	0	0	0	0	0.1	0.9	0
0	0.17204	0.10551	0.72291	0		1	1	1	0	1	0	0	0	0	0	0	1	0
	MEAN	SD	SEM
NormalProliferation	0.271431	0.271794	0.081949
Metastasis	0.248233	0.0707541	0.0213332
Apoptosis	0.0694741	0.0267969	0.00807956
Uncharacterized	0.377315	0.240254	0.0724394
AbnormalProliferation	0.0341214	0.0227009	0.00684459
