## Supplementary material for "CanSeer: A Method for Development and Clinical Translation of Personalized Cancer Therapeutics": UpdatedNetwork_RA_Results.csv

NormalProliferation	Apoptosis	Uncharacterized	Metastasis	AbnormalProliferation	Quiescence		egf	ecm	alphaqlig	alphailig	alphaslig	alphaonetwoonethreelig	stress	ilonetnf	extpump	fas	wnt	tgfb	DNAdamage
0.457200000000001	0.25009	0.13289	0.0997049999999999	0.060605	0		0.8	1	1	0	1	0	0	0	0	0	0.8	0	0
0.02346	0.808639999999999	0.13288	0.017595	0.017595	0		0.2	1	1	0	1	0	0	0	0	0	0.2	0	0
0.119225	0.617259999999999	0.20326	0.033235	0.02737	0		0.4	1	1	0	1	0	0	0	0	0	0.4	0	0
0.61354	0.13677	0.06646	0.11141	0.07232	0		0.9	1	1	0	1	0	0	0	0	0	0.9	0	0
0	1.00001	0	0	0	0		0	1	1	0	1	0	0	0	0	0	0	0	0
0.181785	0.51573	0.22277	0.048875	0.03128	0		0.5	1	1	0	1	0	0	0	0	0	0.5	0	0
0.369335000000001	0.339980000000001	0.18373	0.06646	0.041055	0		0.7	1	1	0	1	0	0	0	0	0	0.7	0	0
0.789344999999999	0.03127	0	0.107495	0.07231	0		1	1	1	0	1	0	0	0	0	0	1	0	0
0.00782	0.906299999999999	0.07428	0.005865	0.005865	0		0.1	1	1	0	1	0	0	0	0	0	0.1	0	0
0.26578	0.418060000000001	0.16416	0.0879749999999999	0.064515	0		0.6	1	1	0	1	0	0	0	0	0	0.6	0	0
0.072315	0.709074999999999	0.17197	0.02346	0.021505	0.001955		0.3	1	1	0	1	0	0	0	0	0	0.3	0	0
	MEAN	SD	SEM
NormalProliferation	0.263618636363636	0.265374222844749	0.0800133387461993
Apoptosis	0.521198636363636	0.317731687073314	0.0957997081844361
Uncharacterized	0.122945454545454	0.0775885711124565	0.0233938343999842
Metastasis	0.0547340909090909	0.0418313749366538	0.012612634102687
AbnormalProliferation	0.0376745454545454	0.0262688032135597	0.00792034217736907
Quiescence	0.000177727272727273	0.000589454678649528	0.000177727272727273
