## Supplementary material for "CanSeer: A Method for Development and Clinical Translation of Personalized Cancer Therapeutics": Compiled_Result.xlsx

### Sheet: Compiled_Result
NormalProliferation	Apoptosis	Uncharacterized	Metastasis	AbnormalProliferation	Quiescence		egf	ecm	alphaqlig	alphailig	alphaslig	alphaonetwoonethreelig	stress	ilonetnf	extpump	fas	wnt	tgfb	DNAdamage
0	1.00001	0	0	0	0		0	1	1	0	1	0	0	0	0	0	0	0	0
0.00782	0.9063	0.07428	0.005865	0.005865	0		0.1	1	1	0	1	0	0	0	0	0	0.1	0	0
0.02346	0.80864	0.13288	0.017595	0.017595	0		0.2	1	1	0	1	0	0	0	0	0	0.2	0	0
0.072315	0.709075	0.17197	0.02346	0.021505	0.001955		0.3	1	1	0	1	0	0	0	0	0	0.3	0	0
0.119225	0.61726	0.20326	0.033235	0.02737	0		0.4	1	1	0	1	0	0	0	0	0	0.4	0	0
0.181785	0.51573	0.22277	0.048875	0.03128	0		0.5	1	1	0	1	0	0	0	0	0	0.5	0	0
0.26578	0.41806	0.16416	0.087975	0.064515	0		0.6	1	1	0	1	0	0	0	0	0	0.6	0	0
0.369335	0.33998	0.18373	0.06646	0.041055	0		0.7	1	1	0	1	0	0	0	0	0	0.7	0	0
0.4572	0.25009	0.13289	0.099705	0.060605	0		0.8	1	1	0	1	0	0	0	0	0	0.8	0	0
0.61354	0.13677	0.06646	0.11141	0.07232	0		0.9	1	1	0	1	0	0	0	0	0	0.9	0	0
0.789345	0.03127	0	0.107495	0.07231	0		1	1	1	0	1	0	0	0	0	0	1	0	0
	MEAN	SD	SEM
NormalProliferation	0.263619	0.265374	0.0800133
Apoptosis	0.521199	0.317732	0.0957997
Uncharacterized	0.122945	0.0775886	0.0233938
Metastasis	0.0547341	0.0418314	0.0126126
AbnormalProliferation	0.0376745	0.0262688	0.00792034
Quiescence	0.000177727	0.000589455	0.000177727
