## Supplementary material for "CanSeer: A Method for Development and Clinical Translation of Personalized Cancer Therapeutics": Gene_Aliases.xlsx

### Sheet: Gene_Aliases
	Sr. #	Network Nodes	Gene Symbols	References
	1	atwozero	A20	PMID: 18952128 PMID: 27716383 PMID: 11319609
	2	aa	Unassigned
	3	ac	ADCY1	PMID: 28892485 GeneCards
			ADCY2	PMID: 28892485 GeneCards
			ADCY3	PMID: 28892485 GeneCards
			ADCY4	PMID: 28892485 GeneCards
			ADCY5	PMID: 28892485 GeneCards
			ADCY6	PMID: 28892485 GeneCards
			ADCY7	PMID: 28892485 GeneCards
			ADCY8	PMID: 28892485 GeneCards
			ADCY9	PMID: 28892485 GeneCards
			ADCY10	PMID: 28892485 GeneCards
	4	actin	ACTA1	GeneCards HGNC
			ACTA2	GeneCards HGNC
			ACTB	GeneCards HGNC
			ACTG1	GeneCards HGNC
			ACTG2	GeneCards HGNC
	5	akt	AKT1	GeneCards HGNC
			AKT2	GeneCards HGNC
			AKT3	GeneCards HGNC
	6	alphaonetwoonethreer	GNA12	R-HSA-416482 PMID: 1905812
			GNA13	R-HSA-416482 PMID: 1905812
	7	alphair	GNAI	KEGG: hsa04024 PMID: 24508914
	8	alphaqr	GNAQ	KEGG: hsa04020 PMID: 24508914
	9	alphasr	GNAS	KEGG: hsa04024 PMID: 24508914
	10	andthreefour	Unassigned
	11	arf	CDKN2A	GeneCards HGNC
	12	arhgaptwo	ARHGAP22	GeneCards HGNC
	13	arptwothree	ACTR2	GeneCards HGNC
			ACTR3	GeneCards HGNC
			ARPC1A	GeneCards HGNC
			ARPC1B	GeneCards HGNC
			ARPC2	GeneCards HGNC
			ARPC3	GeneCards HGNC
			ARPC4	GeneCards HGNC
			ARPC5	GeneCards HGNC
	14	askone	MAP3K5	GeneCards HGNC
	15	atm	ATM	GeneCards HGNC
	16	barrestin	ARRB1	GeneCards HGNC
			ARRB2	GeneCards HGNC
	17	bparvin	PARVB	GeneCards HGNC
	18	bax	BAX	GeneCards HGNC
	19	bcltwo	BCL2	GeneCards HGNC
	20	betacatenin	CTNNB1	GeneCards HGNC
	21	brcaone	BRCA1	GeneCards HGNC
	22	ca	Unassigned
	23	cam	CALM1	GeneCards
			CALM2	GeneCards
			CALM3	GeneCards
	24	camk	CAMK1	GeneCards HGNC
			CAMK4	GeneCards HGNC
			CAMK2A	GeneCards HGNC
			CAMK2B	GeneCards HGNC
			CAMK2D	GeneCards HGNC
			CAMK2G	GeneCards HGNC
			CAMK1D	GeneCards HGNC
			CAMK1G	GeneCards HGNC
	25	camkk	CAMKK1	GeneCards HGNC
			CAMKK2	GeneCards HGNC
	26	camp	Unassigned
	27	cas	BCAR1	GeneCards
	28	caspthree	CASP3	GeneCards HGNC
	29	caspeight	CASP8	GeneCards HGNC
	30	caspnine	CASP9	GeneCards HGNC
	31	cbp	CREBBP	GeneCards HGNC
	32	cdctwozero	CDC20	GeneCards HGNC
	33	cdcfourtwo	CDC42	GeneCards HGNC
	34	cdhone	CDH1	GeneCards HGNC
	35	chkone	CHEK1	GeneCards HGNC
	36	crk	CRK	GeneCards HGNC
	37	csk	CSK	GeneCards HGNC
	38	cycg	CCNG1	GeneCards HGNC
			CCNG2	GeneCards HGNC
	39	cyclina	CCNA1	GeneCards HGNC
			CCNA2	GeneCards HGNC
	40	cyclinb	CCNB1	GeneCards HGNC
			CCNB2	GeneCards HGNC
	41	cyclind	CCND1	GeneCards HGNC
			CCND2	GeneCards HGNC
	42	cycline	CCNE1	GeneCards HGNC
			CCNE2	GeneCards HGNC
	43	cytochromec	CYCS	GeneCards HGNC
	44	dag	Unassigned
	45	daxx	DAXX	GeneCards HGNC
	46	apc	APC	GeneCards HGNC
	47	dgk	DGKD	GeneCards HGNC
			DGKB	GeneCards HGNC
			DGKQ	GeneCards HGNC
			DGKE	GeneCards HGNC
			DGKG	GeneCards HGNC
			DGKH	GeneCards HGNC
			DGKZ	GeneCards HGNC
			DGKK	GeneCards HGNC
			DGKA	GeneCards HGNC
	48	dockoneeightzero	DOCK1	GeneCards HGNC
	49	etwofone	E2F1	GeneCards HGNC
	50	ecad	CDH1	GeneCards HGNC
	51	egfr	EGFR	GeneCards HGNC
	52	erk	MAPK1	GeneCards HGNC
	53	fadd	FADD	GeneCards HGNC
	54	fak	PTK2	GeneCards HGNC
	55	fasr	FAS	GeneCards HGNC
	56	frizzled	FZD1	GeneCards HGNC
			FZD2	GeneCards HGNC
			FZD3	GeneCards HGNC
			FZD4	GeneCards HGNC
			FZD5	GeneCards HGNC
			FZD6	GeneCards HGNC
			FZD7	GeneCards HGNC
			FZD8	GeneCards HGNC
			FZD9	GeneCards HGNC
			FZD10	GeneCards HGNC
	57	fyn	FYN	GeneCards HGNC
	58	gaonetwoonethree	Unassigned
	59	gabone	GAB1	GeneCards HGNC
	60	gai	Unassigned
	61	gaq	Unassigned
	62	gas	Unassigned
	63	gbgonetwoonethree	Unassigned
	64	gbgi	Unassigned
	65	gbgq	Unassigned
	66	gbgs	Unassigned
	67	gck	GCK	GeneCards HGNC
	68	gefhone	ARHGEF2	GeneCards HGNC
	69	graf	ARHGAP26	GeneCards HGNC
	70	grbtwo	GRB2	GeneCards HGNC
	71	grk	GRK1	GeneCards HGNC
			GRK2	GeneCards HGNC
			GRK3	GeneCards HGNC
			GRK4	GeneCards HGNC
			GRK5	GeneCards HGNC
			GRK6	GeneCards HGNC
			GRK7	GeneCards HGNC
	72	ikb	NFKBIA	GeneCards HGNC
			NFKBIB	GeneCards HGNC
			NFKBID	GeneCards HGNC
			NFKBIE	GeneCards HGNC
			NFKBIZ	GeneCards HGNC
	73	ikk	IKBKB	GeneCards HGNC
			IKBKE	GeneCards HGNC
			IKBKG	GeneCards HGNC
	74	ilonetnfr	TNFRSF1A	GeneCards HGNC
			TNFR1	GeneCards HGNC
	75	ilk	ILK	GeneCards HGNC
	76	integrins	ITGA	GeneCards HGNC
			ITGB	GeneCards HGNC
	77	ipthree	Unassigned
	78	ipthreerone	ITPR1	GeneCards HGNC
	79	larg	ARHGEF12	HGNC
	80	mdmtwo	MDM2	GeneCards HGNC
	81	mdmx	MDM4	GeneCards HGNC
	82	mek	MAP2K1	GeneCards HGNC
	83	mekkone	MAP3K1	GeneCards HGNC
	84	mekktwo	MAP3K2	GeneCards HGNC
	85	mekkthree	MAP3K3	GeneCards HGNC
	86	mekkfour	MAP3K4	GeneCards HGNC
	87	mkkthree	MAP2K3	GeneCards HGNC
	88	mkksix	MAP2K6	GeneCards HGNC
	89	mkkseven	MAP2K7	GeneCards HGNC
	90	mkps	DUSP1	GeneCards HGNC
			DUSP2	GeneCards HGNC
			DUSP3	GeneCards HGNC
			DUSP4	GeneCards HGNC
			DUSP5	GeneCards HGNC
			DUSP6	GeneCards HGNC
			DUSP7	GeneCards HGNC
			DUSP8	GeneCards HGNC
			DUSP9	GeneCards HGNC
			DUSP10	GeneCards HGNC
			DUSP11	GeneCards HGNC
			DUSP12	GeneCards HGNC
			DUSP13	GeneCards HGNC
			DUSP14	GeneCards HGNC
			DUSP15	GeneCards HGNC
			DUSP16	GeneCards HGNC
			DUSP17	GeneCards HGNC
			DUSP18	GeneCards HGNC
			DUSP19	GeneCards HGNC
			DUSP20	GeneCards HGNC
			DUSP21	GeneCards HGNC
			DUSP22	GeneCards HGNC
			DUSP23	GeneCards HGNC
			DUSP24	GeneCards HGNC
			DUSP25	GeneCards HGNC
			DUSP26	GeneCards HGNC
	91	mlck	MYLK	GeneCards HGNC
			MYLK2	GeneCards HGNC
			MYLK3	GeneCards HGNC
			MYLK4	GeneCards HGNC
	92	mlcp	Unassigned
	93	mlkone	MAP3K9	GeneCards HGNC
	94	mlktwo	MAP3K10	GeneCards HGNC
	95	mlkthree	MAP3K11	GeneCards HGNC
	96	mmp	MMP1	GeneCards HGNC
			MMP2	GeneCards HGNC
			MMP3	GeneCards HGNC
			MMP4	GeneCards HGNC
			MMP5	GeneCards HGNC
			MMP6	GeneCards HGNC
			MMP7	GeneCards HGNC
			MMP8	GeneCards HGNC
			MMP9	GeneCards HGNC
			MMP10	GeneCards HGNC
			MMP11	GeneCards HGNC
			MMP12	GeneCards HGNC
			MMP13	GeneCards HGNC
			MMP14	GeneCards HGNC
			MMP15	GeneCards HGNC
			MMP16	GeneCards HGNC
			MMP17	GeneCards HGNC
			MMP18	GeneCards HGNC
			MMP19	GeneCards HGNC
			MMP20	GeneCards HGNC
			MMP21	GeneCards HGNC
			MMP22	GeneCards HGNC
			MMP23	GeneCards HGNC
			MMP24	GeneCards HGNC
			MMP25	GeneCards HGNC
	97	myc	MYC	GeneCards HGNC
	98	myosin	MYH1	GeneCards HGNC
			MYH2	GeneCards HGNC
			MYH3	GeneCards HGNC
			MYH4	GeneCards HGNC
			MYH5	GeneCards HGNC
			MYH6	GeneCards HGNC
			MYH7	GeneCards HGNC
			MYH8	GeneCards HGNC
			MYH9	GeneCards HGNC
			MYH10	GeneCards HGNC
			MYH11	GeneCards HGNC
			MYH12	GeneCards HGNC
			MYH13	GeneCards HGNC
			MYH14	GeneCards HGNC
			MYH15	GeneCards HGNC
			MYL1	GeneCards HGNC
			MYL2	GeneCards HGNC
			MYL3	GeneCards HGNC
			MYL4	GeneCards HGNC
			MYL5	GeneCards HGNC
			MYL6A	GeneCards HGNC
			MYL6B	GeneCards HGNC
			MYL7	GeneCards HGNC
			MYL8	GeneCards HGNC
			MYL9	GeneCards HGNC
			MYL10	GeneCards HGNC
			MYL11	GeneCards HGNC
			MYL12A	GeneCards HGNC
			MYL12B	GeneCards HGNC
	99	nck	NCK1	GeneCards HGNC
			NCK2	GeneCards HGNC
	100	nfkappab	NFKB1	GeneCards HGNC
			NFKB2	GeneCards HGNC
	101	nik	MAP3K14	GeneCards HGNC
	102	ponefiverhogef	ARHGEF1	GeneCards
			ARHGEF2	GeneCards
			ARHGEF5	GeneCards
			ARHGEF10	GeneCards
			ARHGEF12	GeneCards
	103	ponetwozerorasgap	RASA1	GeneCards HGNC
	104	ponefourarf	CDKN2A	GeneCards HGNC
	105	ponefive	CDKN2B	GeneCards HGNC
	106	poneninezerorhogap	ARHGAP35	GeneCards HGNC
	107	poneninezerorhogef	ARHGEF28	GeneCards HGNC
	108	ptwoone	CDKN1A	GeneCards HGNC
	109	ptwoseven	CDKN1B	GeneCards HGNC
	110	pthreeeight	MAPK14	GeneCards HGNC
	111	pfivethree	TP53	GeneCards HGNC
	112	pninezerorsk	RPS6KA1	GeneCards HGNC
			RPS6KA2	GeneCards
			RPS6KA3	GeneCards
	113	pa	Unassigned
	114	pak	PAK1	GeneCards HGNC
			PAK2	GeneCards HGNC
			PAK3	GeneCards HGNC
			PAK4	GeneCards HGNC
			PAK5	GeneCards HGNC
			PAK6	GeneCards HGNC
	115	palphaonetwoonethreer	Unassigned
	116	palphair	Unassigned
	117	palphaqr	Unassigned
	118	palphasr	Unassigned
	119	pdefour	PDE4A	GeneCards HGNC
			PDE4B	GeneCards HGNC
			PDE4C	GeneCards HGNC
			PDE4D	GeneCards HGNC
	120	pdkone	PDK1	GeneCards HGNC
	121	pithreek	PIK3CD	GeneCards HGNC
			PIK3CA	GeneCards HGNC
			PIK3CG	GeneCards HGNC
			PIK3CB	GeneCards HGNC
			PIK3R1	GeneCards HGNC
			PIK3R2	GeneCards HGNC
			PIK3R3	GeneCards HGNC
			PIK3R4	GeneCards HGNC
			PIK3R5	GeneCards HGNC
			PIK3R6	GeneCards HGNC
	122	pifourk	PI4KA	GeneCards HGNC
			PI4KB	GeneCards HGNC
	123	pifivek	Unassigned
	124	pipfour	Unassigned
	125	piptwothreefour	Unassigned
	126	piptwofourfive	Unassigned
	127	pipthreethreefourfive	Unassigned
	128	pixcool	Unassigned
	129	pka	PRKACA	GeneCards HGNC
			PRKACB	GeneCards HGNC
			PRKAR2A	GeneCards HGNC
			PRKAR1A	GeneCards HGNC
			PRKAR2B	GeneCards HGNC
			PRKACG	GeneCards HGNC
			PRKAR1B	GeneCards HGNC
	130	pkc	PRKCA	GeneCards HGNC
			PRKCB	GeneCards HGNC
			PRKCZ	GeneCards HGNC
			PRKCE	GeneCards HGNC
			PRKCD	GeneCards HGNC
			PRKCG	GeneCards HGNC
			PRKCI	GeneCards HGNC
			PRKCQ	GeneCards HGNC
			PRKCH	GeneCards HGNC
	131	pkcprimed	Unassigned
	132	platwo	PLA2G2A	GeneCards HGNC
			PLA2G1B	GeneCards HGNC
			PLA2G6	GeneCards HGNC
			PLA2G1B	GeneCards HGNC
			PLA2G7	GeneCards HGNC
			PLA2G4A	GeneCards HGNC
			PLA2G5	GeneCards HGNC
			PLA2G12B	GeneCards HGNC
	133	plcb	PLCB1	GeneCards HGNC
			PLCB2	GeneCards HGNC
			PLCB3	GeneCards HGNC
			PLCB4	GeneCards HGNC
	134	plcg	PLCG1	GeneCards HGNC
			PLCG2	GeneCards HGNC
	135	pld	PLD1	GeneCards HGNC
			PLD2	GeneCards HGNC
			PLD3	GeneCards HGNC
			PLD4	GeneCards HGNC
			PLD5	GeneCards HGNC
			PLD6	GeneCards HGNC
	136	pptwoa	PTPA	GeneCards HGNC
	137	pten	PTEN	GeneCards HGNC
	138	ptponeb	PTPN1	GeneCards HGNC
	139	ptpa	PTPA	GeneCards HGNC
	140	ptppest	Unassigned
	141	rac	RAC1	GeneCards HGNC
			RAC2	GeneCards HGNC
			RAC3	GeneCards HGNC
	142	raf	RAF1	GeneCards HGNC
			BRAF	GeneCards HGNC
			ARAF	GeneCards HGNC
	143	rafdep	Unassigned
	144	rafloc	Unassigned
	145	rafrest	Unassigned
	146	ral	RALA	GeneCards HGNC
	147	ralbpone	RALBP1	GeneCards HGNC
	148	ralgds	RalGDS	GeneCards HGNC
	149	rapone	RAP1A	GeneCards HGNC
			RAP1B	GeneCards HGNC
	150	ras	ERAS	GeneCards HGNC
			HRAS	GeneCards HGNC
			KRAS	GeneCards HGNC
			NRAS	GeneCards HGNC
	151	rasgrfgrp	RASGRF1	GeneCards HGNC
			RASGRF2	GeneCards HGNC
			RASGRP1	GeneCards HGNC
			RASGRP2	GeneCards HGNC
			RASGRP3	GeneCards HGNC
			RASGRP4	GeneCards HGNC
	152	rb	RB1	GeneCards HGNC
	153	rgs	RGS1	GeneCards HGNC
			RGS2	GeneCards HGNC
			RGS3	GeneCards HGNC
			RGS4	GeneCards HGNC
			RGS5	GeneCards HGNC
			RGS6	GeneCards HGNC
			RGS7	GeneCards HGNC
			RGS8	GeneCards HGNC
			RGS9	GeneCards HGNC
			RGS10	GeneCards HGNC
			RGS11	GeneCards HGNC
			RGS12	GeneCards HGNC
			RGS13	GeneCards HGNC
			RGS14	GeneCards HGNC
			RGS15	GeneCards HGNC
			RGS16	GeneCards HGNC
			RGS17	GeneCards HGNC
			RGS18	GeneCards HGNC
			RGS19	GeneCards HGNC
			RGS20	GeneCards HGNC
			RGS21	GeneCards HGNC
			RGS22	GeneCards HGNC
	154	rho	RHO	GeneCards HGNC
	155	rhogdi	ARHGDIA	GeneCards HGNC
	156	rhok	GRK1	GeneCards HGNC
	157	rkip	PEBP1	GeneCards HGNC
	158	sapk	MAPK9	GeneCards HGNC
	159	Sek1	MAP2K4	GeneCards HGNC
	160	shc	SHC1	GeneCards HGNC
	161	shptwo	PTPN11	GeneCards HGNC
	162	slug	SNAI2	GeneCards HGNC
	163	smac	DIABLO	GeneCards HGNC
	164	smadtwo	SMAD2	GeneCards HGNC
	165	smadtwofour	SMAD4	GeneCards HGNC
	166	snail	SNAI1	GeneCards HGNC
	167	sos	SOS1	GeneCards HGNC
			SOS2	GeneCards HGNC
	168	src	SRC	GeneCards HGNC
	169	stathmin	STMN1	GeneCards HGNC
			STMN2	GeneCards HGNC
			STMN3	GeneCards HGNC
			STMN4	GeneCards HGNC
	170	tabonetwo	TAB1	GeneCards HGNC
			TAB2	GeneCards HGNC
	171	takone	MAP3K7	GeneCards HGNC
	172	talin	TLN1	GeneCards HGNC
			TLN2	GeneCards HGNC
	173	taoonetwo	TAOK1	GeneCards HGNC
			TAOK2	GeneCards HGNC
	174	tgfr	TGFBR1	GeneCards HGNC
			TGFBR2	GeneCards HGNC
	175	tiam	TIAM1	GeneCards HGNC
			TIAM2	GeneCards HGNC
	176	tlptwo	MAP3K8	GeneCards
	177	trafs	TRAF1	GeneCards HGNC
			TRAF2	GeneCards HGNC
			TRAF3	GeneCards HGNC
			TRAF4	GeneCards HGNC
			TRAF5	GeneCards HGNC
			TRAF6	GeneCards HGNC
	178	trio	TRIO	GeneCards HGNC
	179	trx	TXN	GeneCards HGNC
	180	vavtwo	VAV2	GeneCards HGNC
	181	vinc	NEAT1	GeneCards HGNC
	182	wasp	WAS	GeneCards HGNC
	183	wipone	PPM1D	GeneCards HGNC
	184	xiap	XIAP	GeneCards HGNC
	185	ecm	ECM1	GeneCards HGNC
			ECM2	GeneCards HGNC
	186	extpump	Unassigned
	187	egf	EGF	GeneCards HGNC
	188	fas	FAS	GeneCards HGNC
	189	wnt	WNT1	GeneCards HGNC
			WNT2	GeneCards HGNC
			WNT3	GeneCards HGNC
			WNT4	GeneCards HGNC
			WNT5	GeneCards HGNC
			WNT6	GeneCards HGNC
			WNT7	GeneCards HGNC
			WNT8	GeneCards HGNC
			WNT9	GeneCards HGNC
			WNT10	GeneCards HGNC
	190	alphaslig	Unassigned
	191	ilonetnf	TNF	GeneCards HGNC
	192	stress	Unassigned
	193	tgfb	TGFB1	GeneCards HGNC
			TGFB2	GeneCards HGNC
	194	alphaonetwoonethreelig	Unassigned
	195	alphailig	Unassigned
	196	alphaqlig	Unassigned
	197	dnadamage	Unassigned
